# Light quantity impacts early response to cold and cold acclimation in young leaves of Arabidopsis

**DOI:** 10.1101/2024.11.27.625718

**Authors:** Markéta Luklová, Marieke Dubois, Michaela Kameniarová, Klára Plačková, Jan Novák, Romana Kopecká, Michal Karady, Jaroslav Pavlů, Jan Skalák, Sunita Jindal, Ljiljana Tubić, Zainab Quddos, Ondřej Novák, Dirk Inzé, Martin Černý

**Affiliations:** Department of Molecular Biology and Radiobiology, Faculty of AgriSciences, Mendel University in Brno, 61300 Brno, Czech Republic; Department of Plant Biotechnology and Bioinformatics, Ghent University, 9000 Ghent, Belgium; VIB Center for Plant Systems Biology, 9000 Ghent, Belgium; Laboratory of Growth Regulators, Institute of Experimental Botany, The Czech Academy of Sciences & Palacký University, Šlechtitelů 27, CZ-779 00 Olomouc, Czech Republic; Present address: Department of Plant and Crops, Faculty of Bioscience Engineering, Ghent University, Ghent, Belgium; Department of Botany and Zoology, Faculty of Science, Masaryk University, Kotlarska 2, 611 37 Brno, Czech Republic; Present address: CEITEC – Central European Institute of Technology, Masaryk University, CZ-62500, Brno, Czech Republic; Present address: Biology Centre CAS, Branišovská 1160/31 370 05 České Budějovice, Czech Republic; Institute for Biological Research “Siniša Stanković”, National Institute of the Republic of Serbia, University of Belgrade, Bulevar despota Stefana 142, 111 08 Belgrade, Republic of Serbia

**Keywords:** acclimation, freezing tolerance, transcriptome, proteome, lipidome, jasmonic acid, leaf development

## Abstract

Plant reactions to stress vary with development stage and fitness. This study assessed the relationship between light and chilling stress in Arabidopsis acclimation. By analyzing the transcriptome and proteome responses of expanding leaves subjected to varying light intensity and cold, 2251 and 2064 early response genes and proteins were identified, respectively. Many of these represent as yet unknown part of early response to cold, illustrating development-dependent response to stress and a duality in plant adaptations. While standard light promoted photosynthetic upregulation, plastid maintenance, and increased resilience, low light triggered a unique metabolic shift, prioritizing ribosome biogenesis and lipid metabolism and attenuating expression of genes associated with plant immunity. The comparison of early response in young leaves with that in expanded ones showed striking differences, suggesting a sacrifice of expanded leaves to support young ones. Validations of selected DEGs in mutant background confirmed a role of HSP90-1, transcription factor FLZ13, and Phospholipase A1 (PLIP) in response to cold, and the PLIP family emerged as crucial in promoting acclimation and freezing stress tolerance. The findings highlight the dynamic mechanisms that enable plants to adapt to challenging environments and pave the way for the development of genetically modified crops with enhanced freezing tolerance.
