## Supplementary material for "Light quantity impacts early response to cold and cold acclimation in young leaves of Arabidopsis": Table S3-Hormonomics.xlsx

### Sheet: Summary
<1>	Results of hormone profiling in rossettes after 147h of cold acclimation

### Sheet: <1>hormone profiling
	Phytohormone Measurement in pmol/g FW				missing sample
	Results as average +- SD, 5 repetitions				<LOD	below limit of detection
		Treatment	Time point	pmol/g	ACC			pmol/g	Abscisic acid			pmol/g	Jasmonic acid			pmol/g	cisOPDA			pmol/g	Salicylic acid			pmol/g	trans-Zeatin			pmol/g	cis-Zeatin
	Col	S	147	429.181	505.161	±	134.813	6.23589	7.26746	±	2.41313	51.9437	51.5405	±	8.53939	2824.83	3673.95	±	736.889	102.752	212.738	±	81.3015	0.286277	0.969252	±	0.918315	0.139933	0.184574	±	0.0424111
		S	147	549.107			0.266871	5.17893			0.332046	35.8345			0.165683	2897.68			0.200571	145.104			0.382167	0.329793			0.947447	0.186173			0.229779
		S	147	332.587				6.18381				51.955				3644.64				213.418				0.252593				0.134483
		S	147	480.081				6.75401				60.8237				4604.98				282.188				1.377				0.222416
		S	147	734.851				11.9847				57.1456				4397.65				320.23				2.6006				0.239864
	Col	LL	147	42.0672	63.1686	±	12.3919	6.50937	8.7242	±	1.22643	2.92118	3.98138	±	2.09861	272.325	849.912	±	308.065	41.8286	51.5727	±	8.81378	0.728397	1.4464	±	1.6123	0.117268	0.120222	±	0.0114204
		LL	147	66.9007			0.196172	10.1397			0.140578	6.79084			0.527106	973.224			0.362467	56.9321			0.1709	1.63805			1.11469	0.115945			0.0949946
		LL	147	63.6901				9.48972				6.21063				959.545				62.1492				0.218696				0.115699
		LL	147	62.4711				8.62972				1.7474				1187				56.6534				4.49134				0.109735
		LL	147	80.714				8.85247				2.23682				857.459				40.3003				0.155539				0.142463
	Col	C	147	108.212	365.175	±	141.973	12.4106	11.9962	±	0.254156	15.9712	77.6796	±	39.1142	5268.69	6908.34	±	1220.87	155.499	238.316	±	54.4742	0.236977	0.501717	±	0.144356	0.0298794	0.0420847	±	0.00655158
		C	147	455.976			0.388781	11.8727			0.0211864	76.8738			0.503533	6693.71			0.176724	228.854			0.22858	0.63894			0.287724	0.044212			0.155676
		C	147	330.425				11.8194				96.2951				7944.97				294.944				0.623943				0.0413199
		C	147	516.212				12.1607				135.203				8603.48				301.123				0.491658				0.0484421
		C	147	415.049				11.7175				64.0554				6030.86				211.158				0.517068				0.0465701
	Col	CLL	147	242.735	254.997	±	75.721	10.3415	10.5864	±	3.38501	109.01	49.6565	±	33.2852	5455.4	4676.38	±	1003.5	185.824	182.897	±	11.927	0.370646	0.257121	±	0.0742642	0.0594442	0.0351199	±	0.0161779
		CLL	147	400.925			0.296948	8.51466			0.319749	24.3561			0.67031	3123.31			0.21459	172.496			0.0652118	0.220925			0.28883	0.017215			0.460649
		CLL	147	191.311				7.4242				42.2043				4747.56				193.573				0.280096				0.0477004
		CLL	147	238.964				9.58896				58.3468				5967				196.713				0.269498				0.0309867
		CLL	147	201.051				17.0629				14.365				4088.64				165.878				0.144441				0.0202531
	plip2-1	S	147	296.464	261.377	±	44.9364	8.98068	9.01652	±	5.17893	47.6643	40.3437	±	20.5499	2964.63	2252.3	±	405.866	266.112	198.232	±	53.2961	0.24694	0.372163	±	0.255685	0.136855	0.13632	±	0.0289088
		S	147	329.557			0.171922	18.2804			0.574383	32.6638			0.509371	1808.18			0.180201	232.032			0.268857	0.214895			0.687025	0.191977			0.212065
		S	147	206.657				9.55974				76.9339				1915.3				206.966				0.177294				0.121911
		S	147	232.411				4.48567				23.595				2325.71				109.259				0.870217				0.115682
		S	147	241.796				3.77609				20.8615				2247.68				176.791				0.351467				0.115176
	plip2-1	LL	147	75.0343	129.554	±	76.3637	3.90806	5.79731	±	1.5481	1.92515	4.0201	±	3.29678	249.611	903.32	±	759.44	13.9411	54.1309	±	40.3685	0.121389	0.14236	±	0.0868018	0.148355	0.128221	±	0.0145999
		LL	147	132.968			0.589437	5.71363			0.267038	4.04614			0.820074	338.89			0.840721	29.5516			0.745756	0.0956521			0.609733	0.135427			0.113865
		LL	147	90.898				6.26448				2.11298				1051.64				47.0778				0.0999977				0.129951
		LL	147	72.8214				4.67205				1.6256				559.714				49.4234				0.0807579				0.104122
		LL	147	276.047				8.42835				10.3906				2316.74				130.661				0.314005				0.123249
	plip2-1	C	147	644.243	499.475	±	147.786	14.2653	13.8034	±	0.52586	63.627	49.2126	±	11.6228	7165.65	6443.72	±	951.382	227.241	232.367	±	25.0135	0.358965	0.348304	±	0.0902564	0.0435028	0.0408207	±	0.00970305
		C	147	398.943			0.295882	14.1956			0.0380965	39.8149			0.236175	6950.81			0.147645	219.598			0.107646	0.390573			0.259131	0.0350624			0.237699
		C	147	257.521				14.1498				48.8752				4668.45				265.835				0.239512				0.0279314
		C	147	593.316				12.9076				33.3028				6244.31				195.447				0.263463				0.0405327
		C	147	603.354				13.4984				60.4429				7189.36				253.717				0.489006				0.0570742
	plip2-1	CLL	147	165.118	228.84	±	34.4362	9.73551	9.21561	±	0.396244	16.375	33.5422	±	16.8078	5390.81	6792.53	±	1675.43	250.749	249.043	±	31.8122	0.216989	0.523213	±	0.699852	0.0420124	0.0684877	±	0.014649
		CLL	147	235.552			0.150481	8.89175			0.0429971	49.6769			0.501096	7305.59			0.246658	304.606			0.127738	0.00546372			1.3376	0.0747271			0.213893
		CLL	147	269.039				9.65672				27.8601				7564.04				241.69				0.245666				0.0766343
		CLL	147	243.007				8.97547				56.9325				9218.09				242.389				0.236291				0.0843724
		CLL	147	231.484				8.8186				16.8663				4484.12				205.781				1.91165				0.0646922
	plip2-2	S	147	106.18	86.7029	±	16.7548	8.3202	5.18096	±	1.69939	35.6397	48.287	±	16.8117	3557.54	3418.34	±	1158.43	165.305	83.2187	±	46.5025	0.447055	1.72914	±	0.916181	0.17938	0.199874	±	0.029971
		S	147	86.9287			0.193244	4.10071			0.328008	60.9821			0.348162	5008.66			0.338885	40.0591			0.558799	2.58357			0.529846	0.253476			0.149949
		S	147	57.3727				3.55104				25.8886				1704.58				48.1991				2.07035				0.194391
		S	147	83.8484				4.38796				46.4126				2628.11				59.1575				2.69513				0.166231
		S	147	99.1853				5.54488				72.5118				4192.82				103.372				0.849611				0.205893
	plip2-2	LL	147	94.2222	89.7503	±	15.1377	6.21253	6.35309	±	1.27781	2.11928	2.92078	±	1.2649	317.487	466.27	±	249.531	25.2117	27.5557	±	3.13114	0.225208	0.51568	±	0.255793	0.106023	0.106688	±	0.00836874
		LL	147	61.4014			0.168664	6.28142			0.201132	2.164			0.433071	243.244			0.535164	24.4316			0.11363	0.827618			0.49603	0.118842			0.0784414
		LL	147	101.663				4.80955				2.51136				277.798				26.8401				0.244356				0.110477
		LL	147	88.3637				5.77922				2.37471				593.162				27.989				0.783157				0.0930929
		LL	147	103.101				8.68275				5.43453				899.662				33.306				0.498062				0.105005
	plip2-2	C	147	317.781	346.49	±	115.889	14.2154	14.9729	±	0.785867	27.5467	34.1046	±	10.6889	7328.49	8253.72	±	614.923	194.435	408.952	±	394.229	0.852791	0.803201	±	0.215158	0.0218484	0.0259057	±	0.0116305
		C	147	231.934			0.334467	15.1817			0.0524861	29.4428			0.313415	8824.16			0.0745025	234.813			0.963996	0.60624			0.267876	0.0122641			0.448956
		C	147	403.792				16.3378				27.7411				8433.98				218.05				0.505852				0.0386494
		C	147	237.443				14.9351				55.3751				8916.09				1196.9				0.987428				0.016154
		C	147	541.501				14.1942				30.4172				7765.9				200.56				1.06369				0.0406126
	plip2-2	CLL	147	169.768	150.492	±	50.7318	8.67297	8.30071	±	0.683055	88.8929	36.4154	±	26.6418	11129.3	7306.92	±	2226.9	250.63	242.466	±	8.42698	28.0115	7.79036	±	10.4855	0.0846659	0.0561298	±	0.0208976
		CLL	147	192.477			0.337106	7.86282			0.0822887	19.9943			0.731608	5000.28			0.304766	250.671			0.0347552	0.640149			1.34596	0.0524243			0.372309
		CLL	147	178.561				9.37126				18.4894				5293.17				232.167				8.10548				0.0731184
		CLL	147	160.4				7.37903				22.8951				6970.62				232.482				1.19137				0.0450308
		CLL	147	51.2538				8.21747				31.8054				8141.23				246.383				1.00335				0.0254098
	PLIP2OX L1	S	147	175.101	161.679	±	41.2227	7.67836	8.2929	±	3.64877	64.0913	61.9826	±	12.9465	14920.7	11832.1	±	3163.48	389.967	314.998	±	93.1335	0.302379	0.549655	±	0.325236	0.192576	0.178187	±	0.0178903
		S	147	162.95			0.254967	6.86757			0.439987	86.3942			0.208873	14914.9			0.267365	317.496			0.295663	0.433486			0.591709	0.193198			0.100402
		S	147	129.64				15.3664				54.5446				6855.6				135.848				1.1921				0.147756
		S	147	230.091				6.62891				52.058				12895.2				381.297				0.446177				0.189689
		S	147	110.61				4.92324				52.8247				9573.95				350.385				0.374134				0.167718
	PLIP2OX L1	LL	147	54.9478	66.428	±	22.6418	6.47435	7.94461	±	1.02296	2.59802	4.23241	±	0.957887	1593.28	1584.83	±	465.625	44.5657	43.0153	±	3.2367	0.112034	0.195986	±	0.0740081	0.0999443	0.108216	±	0.0103553
		LL	147	87.0762			0.340847	8.80709			0.128761	4.95739			0.226322	2064.69			0.293801	41.6897			0.0752453	0.14016			0.37762	0.12819			0.0956913
		LL	147	28.8266				8.68353				5.35206				1972.93				43.1206				0.160723				0.106729
		LL	147	90.3147				6.93774				4.36733				1546				37.9434				0.265359				0.105792
		LL	147	70.9745				8.82032				3.88728				747.238				47.7572				0.301653				0.100425
	PLIP2OX L1	C	147	816.573	677.622	±	113.42	9.18456	10.37	±	1.37521	24.6948	45.019	±	24.6063	3198.16	4823.08	±	1901.48	234.204	230.975	±	14.3636	1.59359	1.66568	±	0.953182	0.0551074	0.0431218	±	0.012642
		C	147	800.586			0.16738	12.8042			0.132615	89.5356			0.546576	8273.63			0.394247	254.069			0.0621869	0.363173			0.572249	0.0392278			0.29317
		C	147	544.71				10.923				36.0348				5480.63				233.182				1.98119				0.0286351
		C	147	657.321				9.15589				52.1832				3491.66				222.87				3.23942				0.0606367
		C	147	568.922				9.7822				22.6467				3671.34				210.549				1.15102				0.032002
	PLIP2OX L1	CLL	147	249.476	215.765	±	71.1972	6.82872	8.51763	±	1.23899	37.9568	29.6273	±	8.90643	2793.03	4415.64	±	1968.59	256.23	223.949	±	29.1945	0.305907	0.477754	±	0.492881	0.0504384	0.049961	±	0.0111672
		CLL	147	308.014			0.329975	9.89887			0.145461	28.7939			0.300616	5862.7			0.445823	196.779			0.130362	0.214994			1.03166	0.0695272			0.223518
		CLL	147	217.193				9.9312				34.3221				7420.14				212.439				0.163113				0.037274
		CLL	147	90.4956				7.57387				12.8035				2100.77				193.029				0.245585				0.041162
		CLL	147	213.649				8.35547				34.2604				3901.54				261.269				1.45917				0.0514034
	PLIP2OX L2	S	147	71.3755	111.455	±	34.2334	4.25027	5.92112	±	1.68465	27.8958	36.48	±	6.62691	3641.05	3601.31	±	520.313	114.821	141.048	±	22.6171	0.202827	0.359179	±	0.0914147	0.193582	0.15033	±	0.0361988
		S	147	72.6355			0.30715	3.75658			0.284516	35.6293			0.181659	4461.68			0.144479	180.788			0.160351	0.483042			0.25451	0.192996			0.240796
		S	147	150.051				7.149				42.27				3750.02				148.06				0.34028				0.108188
		S	147	146.515				6.27459				31.0567				2936.03				134.702				0.397475				0.120487
		S	147	116.698				8.17516				45.5482				3217.78				126.868				0.37227				0.136396
	PLIP2OX L2	LL	147	60.8422	63.8744	±	21.49	2.82138	3.43277	±	1.82503	22.2975	18.7247	±	7.25158	2073.62	1694.57	±	618.134	248.222	142.68	±	62.4692	2.05245	0.648423	±	0.706248	0.299874	0.255656	±	0.0795436
		LL	147	71.949			0.336441	2.57505			0.53165	23.282			0.387273	2157.67			0.364774	125.242			0.437827	0.304573			1.08918	0.26754			0.311135
		LL	147	29.7491				7.06321				4.617				487.452				62.7592				0.15537				0.113194
		LL	147	96.4056				2.47123				24.2135				1996.59				167.293				0.380397				0.351348
		LL	147	60.4261				2.23297				19.2136				1757.5				109.884				0.349321				0.246324
	PLIP2OX L2	C	147	164.198	151.458	±	51.9684	5.76973	6.1008	±	2.44409	37.275	35.7115	±	10.1132	3642.72	2364.36	±	688.238	149.434	174.333	±	21.6808	0.255332	0.411382	±	0.134125	0.150095	0.121782	±	0.0363976
		C	147	160.199			0.34312	3.88653			0.400617	38.4383			0.283192	1922.35			0.291089	181.974			0.124364	0.559772			0.326036	0.123857			0.298874
		C	147	77.6796				3.1951				52.2622				2145.65				183.616				0.544552				0.165818
		C	147	120.801				9.70814				23.0092				2442.96				206.195				0.443409				0.0610178
		C	147	234.414				7.9445				27.573				1668.11				150.446				0.253848				0.108124
	PLIP2OX L2	CLL	147	143.868	210.334	±	77.9378	9.61006	7.82214	±	2.8001	18.1298	17.6884	±	3.63728	1476.39	1280.02	±	116.286	244.879	206.183	±	42.1169	0.17916	0.272907	±	0.163694	0.0484104	0.0503064	±	0.0161655
		CLL	147	283.719			0.370543	9.23407			0.357971	12.525			0.205631	1129.46			0.0908465	181.349			0.204269	0.589558			0.599815	0.0406372			0.321341
		CLL	147	105.834				2.2505				17.166				1316.76				138.163				0.198914				0.0800111
		CLL	147	209.691				8.72814				16.756				1210.25				215.074				0.133802				0.0322189
		CLL	147	308.557				9.28791				23.8651				1267.26				251.452				0.263098				0.0502546
	plip3-1	S	147	3219.74	2387.99	±	726.082	4.49487	6.91837	±	3.84368	36.8174	20.534	±	9.30706	3592.34	3351.82	±	615.925	528.935	196.195	±	166.421	0.226672	0.368693	±	0.111901	0.19836	0.172155	±	0.0179695
		S	147	1924.81			0.304056	5.74561			0.555576	10.5369			0.453252	3022.99			0.183759	117.987			0.848243	0.56329			0.303508	0.173231			0.10438
		S	147	1521.56				5.49241				12.6718				3793.01				105.54				0.399689				0.143859
		S	147	3290.76				14.5273				22.897				4033.83				114.928				0.319203				0.180583
		S	147	1983.09				4.33165				19.7468				2316.9				113.583				0.334613				0.164742
	plip3-1	LL	147	775.43	607.425	±	353.56	5.40914	5.45949	±	0.443693	10.8063	6.01868	±	3.27441	1029.8	1392.56	±	719.084	170.167	139.453	±	56.7513	0.413558	0.238156	±	0.112835	0.119073	0.117307	±	0.00876264
		LL	147	973.018			0.582063	5.2428			0.0812701	1.57582			0.544042	2158.69			0.516375	186.404			0.406957	0.195157			0.473787	0.103901			0.0746981
		LL	147	653.491				6.18559				5.55699				1987.25				158.582				0.241043				0.11781
		LL	147	27.7596				5.00042				6.1356				394.504				42.6582				0.102864				0.128445
		LL	147
	plip3-1	C	147	137.057	107.313	±	18.8702	6.73375	10.0852	±	3.62852	39.6364	16.7321	±	13.7111	2152.41	3190	±	787.241	125.586	140.756	±	14.4895	0.203957	0.433556	±	0.222042	0.0184017	0.016474	±	0.00356243
		C	147	89.6437			0.175842	16.201			0.359787	4.90278			0.819448	2929.13			0.246784	164.28			0.10294	0.750291			0.512141	0.0210296			0.216246
		C	147	92.486				9.02659				7.58171				4334.89				139.848				0.247901				0.0148566
		C	147	110.066				8.37952				14.8074				3343.58				133.312				0.532073				0.011608
		C	147
	plip3-1	CLL	147	157.672	136.215	±	43.802	5.90269	5.69125	±	0.523383	13.9755	7.53985	±	3.53106	3853.79	2936.34	±	668.014	310.054	284.063	±	49.1881	0.36251	0.252143	±	0.0665235	0.021364	0.025152	±	0.00537319
		CLL	147	66.7746			0.321566	5.50259			0.0919627	7.03654			0.46832	2532.88			0.227499	228.455			0.173159	0.220836			0.263833	0.0335637			0.213629
		CLL	147	128.138				4.76414				5.74093				3547.84				246.882				0.198646				0.0184988
		CLL	147	200.811				6.24563				7.58182				2042.38				268.902				0.293107				0.0287089
		CLL	147	127.679				6.04122				3.36449				2704.79				366.022				0.185615				0.0236246
	plip3-2	S	147	78.0261	60.3056	±	18.9718	4.95061	4.56558	±	0.957596	69.9321	49.8074	±	16.487	3977.87	3698.54	±	763.578	226.914	180.762	±	44.2202	0.308064	0.251457	±	0.131204	0.136236	0.143241	±	0.00558748
		S	147	53.2807			0.314594	3.58602			0.209743	38.1241			0.331015	2910.66			0.206454	130.154			0.244633	0.275512			0.521774	0.142622			0.0390074
		S	147	83.2019				6.1724				45.3924				3969.49				230.156				0.407324				0.138527
		S	147	30.3219				3.62187				27.9196				2789.04				129.688				0.255712				0.151448
		S	147	56.6975				4.49698				67.6689				4845.66				186.895				0.0106739				0.147374
	plip3-2	LL	147	39.6809	48.7567	±	11.9399	6.00318	4.98528	±	0.632059	53.9053	13.3608	±	20.3003	4098.03	1214.32	±	1443.45	164.113	79.0834	±	43.4807	0.360585	0.201628	±	0.084277	0.150459	0.106358	±	0.0232539
		LL	147	39.1799			0.244888	4.70333			0.126785	1.68857			1.51939	379.168			1.18869	48.7305			0.549809	0.117416			0.417982	0.088566			0.218637
		LL	147	38.8703				4.86022				2.83559				507.972				74.6066				0.155498				0.0858785
		LL	147	67.1342				4.09689				3.3724				494.35				50.706				0.204883				0.105153
		LL	147	58.9181				5.26277				5.00225				592.096				57.2607				0.16976				0.101735
	plip3-2	C	147	317.197	337.114	±	126.367	10.117	8.93255	±	0.661263	20.5511	24.8161	±	5.7005	4036.04	3785.63	±	428.445	288.577	285.847	±	21.2035	0.190351	0.406434	±	0.392216	0.0354605	0.0358726	±	0.00575171
		C	147	337.772			0.374851	8.1366			0.0740285	27.6293			0.22971	4350.26			0.113177	279.547			0.0741775	0.185533			0.965019	0.0365458			0.160337
		C	147	139.18				8.81183				24.5357				3068.37				317.456				0.249633				0.0370571
		C	147	354.378				9.02179				17.4726				3829.12				251.721				0.217114				0.0261404
		C	147	537.041				8.57557				33.8918				3644.35				291.935				1.18954				0.0441593
	plip3-2	CLL	147	287.306	299.772	±	97.8394	7.1807	7.26652	±	0.702334	11.733	11.7821	±	6.89607	8450.8	7209.26	±	1004.32	308.579	314.607	±	32.9532	0.145728	0.152391	±	0.00739936	0.0390871	0.0373917	±	0.00693388
		CLL	147	223.874			0.32638	7.30611			0.0966535	23.5591			0.585302	8026.58			0.13931	376.492			0.104744	0.142969			0.0485551	0.0288146			0.185439
		CLL	147	457.04				8.54629				7.92202				7493.2				278.943				0.158115				0.0429712
		CLL	147	351.457				6.82117				2.68937				5971.13				297.887				0.152367				0.0299196
		CLL	147	179.181				6.47831				13.0068				6104.59				311.136				0.162775				0.046166
	PLIP3OX	S	147	1446.25	1419.64	±	334.855	2.79508	3.15337	±	0.292949	27.0068	22.7295	±	13.8618	3168.69	3291.07	±	545.853	258.736	214.78	±	98.5963	0.280924	0.28338	±	0.054232	0.222315	0.189926	±	0.0167003
		S	147	1485.25			0.235873	3.68121			0.0929004	9.08387			0.609863	2353.55			0.165859	132.709			0.459058	0.356111			0.191376	0.186637			0.0879309
		S	147	836.456				3.11504				17.8423				3605.73				131.562				0.229379				0.1794
		S	147	1883.07				3.01019				47.6162				3994.72				388.699				0.218846				0.185706
		S	147	1447.18				3.16533				12.0982				3332.68				162.192				0.331639				0.175571
	PLIP3OX	LL	147	408.047	433.695	±	60.0872	3.14315	3.34986	±	0.663756	1.34673	7.17871	±	8.63685	494.829	606.24	±	116.218	114.988	134.188	±	14.9379	0.519364	6.25079	±	9.73461	0.100292	0.134655	±	0.0445321
		LL	147	460.232			0.138547	2.42176			0.198144	5.00085			1.20312	516.847			0.191703	138.339			0.111321	4.60267			1.55734	0.126929			0.330711
		LL	147	441.782				3.05945				24.2212				817.134				159.986				0.349519				0.112552
		LL	147	520.27				3.7472				1.44184				637.268				127.004				25.4457				0.222097
		LL	147	338.146				4.37774				3.88291				565.124				130.623				0.336685				0.111408
	PLIP3OX	C	147	76.7885	174.51	±	209.046	4.70433	6.50364	±	1.54872	11.9593	11.1324	±	8.54549	2667.16	3956.73	±	1919.9	210.334	229.685	±	44.3598	0.267945	0.372956	±	0.196398	0.0245747	0.029925	±	0.00810903
		C	147	60.734			1.1979	6.64018			0.238132	24.8903			0.767622	2915.61			0.485225	236.899			0.193134	0.6748			0.526598	0.0223601			0.270979
		C	147	63.728				5.1435				4.15453				2932.29				219.035				0.522398				0.0234132
		C	147	78.9405				6.93858				0.345354				3512.35				173.849				0.26477				0.0420695
		C	147	592.361				9.09158				14.3126				7756.24				308.307				0.134866				0.0372075
	PLIP3OX	CLL	147	220.235	219.13	±	86.1622	3.27413	3.79864	±	1.06589	11.7708	9.9331	±	2.57783	1613.45	10186.2	±	15592.8	392.092	317.652	±	47.4126	0.162286	0.162479	±	0.022891	0.0292411	0.0427927	±	0.0165571
		CLL	147	165.545			0.393201	3.82097			0.280598	13.297			0.259519	2832.13			1.53078	291.579			0.14926	0.195822			0.140886	0.0351466			0.386915
		CLL	147	122.867				3.01181				10.2832				3068.9				284.813				0.17337				0.0659638
		CLL	147	210.08				3.03688				8.38184				2062.13				266.186				0.125971				0.0246342
		CLL	147	376.923				5.8494				5.93264				41354.2				353.589				0.154945				0.0589776
	plip1,2,3 L1	S	147	1210.47	1126.88	±	132.25	6.77939	6.79096	±	1.40909	44.8234	45.2378	±	6.6005	8075.72	7429.15	±	1648.64	245.405	326.557	±	74.3884	0.575415	1.05961	±	0.876327	0.144168	0.134515	±	0.0129208
		S	147	1057.03			0.117359	8.91254			0.207495	49.8793			0.145907	7549.23			0.221915	448.446			0.227796	0.380299			0.827025	0.111624			0.0960549
		S	147	907.537				6.03799				46.8546				9242.92				327.803				0.990172				0.145062
		S	147	1285.97				7.51579				32.9236				4330.83				253.881				2.76671				0.143026
		S	147	1173.39				4.70912				51.708				7947.02				357.253				0.585469				0.128695
	plip1,2,3 L1	LL	147	133.887	125.312	±	28.3524	6.52441	7.23696	±	1.07362	13.7435	16.5006	±	7.44062	1958.64	4035.79	±	1519.31	179.678	177.049	±	33.6658	0.196758	0.487705	±	0.487891	0.0646881	0.0786971	±	0.0088999
		LL	147	89.1586			0.226254	5.88611			0.148353	10.2869			0.450931	2452.62			0.376459	129.021			0.190149	0.22203			1.00038	0.0820796			0.113091
		LL	147	100.376				7.87262				27.2333				4911.33				204.522				0.228076				0.0892929
		LL	147	169.43				8.95271				23.1649				5623.7				220.926				0.332618				0.0725448
		LL	147	133.71				6.94894				8.07445				5232.68				151.099				1.45904				0.08488
	plip1,2,3 L1	C	147	97.7289	158.565	±	61.4921	9.1292	13.5717	±	3.30487	38.6507	32.5449	±	6.13243	11631.3	6451.82	±	3021.67	265.163	341.804	±	53.6703	0.55571	0.475552	±	0.134816	0.0183349	0.0340379	±	0.0104344
		C	147	160.453			0.387804	12.0132			0.243513	29.8221			0.18843	3615.11			0.468343	322.415			0.157021	0.498788			0.283495	0.0384913			0.306552
		C	147	273.865				12.912				22.257				3263.34				322.169				0.448109				0.0307951
		C	147	143.034				19.1189				38.6108				7230.98				376.416				0.237233				0.0502961
		C	147	117.744				14.6852				33.3837				6518.35				422.855				0.63792				0.0322721
	plip1,2,3 L1	CLL	147	126.448	147.759	±	41.7486	6.3601	7.94306	±	1.05979	27.627	19.0795	±	9.46061	2880.93	2941.2	±	1340.06	278.195	264.602	±	33.5606	0.52378	21.3732	±	40.8362	0.020887	0.0809324	±	0.106074
		CLL	147	231.07			0.282546	9.48541			0.133423	30.6741			0.495852	3012.34			0.455616	262.181			0.126834	0.442735			1.91062	0.0280587			1.31065
		CLL	147	128.771				8.1841				20.7147				5261.88				283.704				103.028				0.292193
		CLL	147	130.384				8.41422				7.85862				2433.62				201.414				0.268977				0.0177891
		CLL	147	122.119				7.27146				8.52307				1117.23				297.516				2.60281				0.0457339
	plip1,2,3 L2	S	147	53.3193	72.3326	±	18.5682	4.34857	5.6582	±	2.06909	20.4033	21.1514	±	12.2468	3409.55	3872.39	±	968.542	181.567	173.241	±	49.6859	0.212829	0.254733	±	0.0256425	0.113105	0.113277	±	0.0203199
		S	147	54.8764			0.256706	3.79918			0.365679	3.8543			0.579006	2469.94			0.250115	118.937			0.286803	0.240817			0.100664	0.0768026			0.179383
		S	147	97.7656				8.56252				32.6758				3559.74				148.116				0.267776				0.133365
		S	147	91.0782				7.7607				36.5795				5102.53				264.318				0.264876				0.111721
		S	147	64.6236				3.82002				12.2444				4820.18				153.266				0.287368				0.131391
	plip1,2,3 L2	LL	147	44.2275	33.4838	±	8.35286	6.46772	5.40012	±	0.671937	10.5411	10.0248	±	7.91679	1082.79	983.315	±	226.809	24.401	29.0092	±	5.68501	0.10237	4.56104	±	8.34802	0.114615	0.120392	±	0.0339892
		LL	147	36.8181			0.24946	4.47607			0.12443	4.2163			0.789724	1351.47			0.230657	31.3693			0.195973	0.190212			1.83029	0.0909715			0.282321
		LL	147	19.2595				5.02667				5.15527				855.836				36.4346				1.17032				0.101963
		LL	147	36.7166				5.29375				5.00522				675.987				20.665				21.2376				0.186575
		LL	147	30.3972				5.73637				25.2058				950.491				32.1761				0.104724				0.107837
	plip1,2,3 L2	C	147	867.496	536.107	±	267.74	15.7536	12.8535	±	3.86104	39.7806	49.447	±	24.3181	7140.08	6913.56	±	924.964	280.26	279.093	±	75.7247	0.365782	0.422751	±	0.149435	0.0675603	0.0622714	±	0.0220284
		C	147	634.852			0.499415	13.6193			0.300388	47.5858			0.491802	6766.06			0.13379	371.138			0.271324	0.395547			0.353482	0.0405424			0.353747
		C	147	634.811				13.3685				79.2116				7755.45				354.933				0.713784				0.0532969
		C	147	482.966				16.0798				70.3927				7692.45				203.405				0.34735				0.0473869
		C	147	60.4106				5.44628				10.2642				5213.77				185.728				0.291289				0.102571
	plip1,2,3 L2	CLL	147	179.579	203.345	±	42.6887	8.63961	7.82482	±	2.34679	18.9302	25.2269	±	13.0112	4071.33	3864.73	±	1848.39	258.973	201.717	±	84.2044	0.151259	0.34994	±	0.419073	0.0292001	0.0451914	±	0.0210983
		CLL	147	285.444			0.209933	9.14965			0.299916	29.1867			0.515766	4101.36			0.478272	250.837			0.417438	0.20515			1.19756	0.0398389			0.466866
		CLL	147	162.732				3.92136				3.22002				447.665				34.6734				0.0804029				0.0867335
		CLL	147	194.303				6.66646				35.1062				4686.08				234.959				1.18424				0.032685
		CLL	147	194.664				10.747				39.6913				6017.19				229.144				0.128651				0.0374995
